# Targeted Perturb-seq Reveals EGR1 and FOS as Key Regulators of the Transcriptional RAF-MAPK Response

**DOI:** 10.1101/2024.01.13.575500

**Authors:** Ghanem El Kassem, Anja Sieber, Bertram Klinger, Florian Uhlitz, David Steinbrecht, Mirjam van Bentum, Jasmine Hillmer, Jennifer von Schlichting, Reinhold Schäfer, Nils Blüthgen, Michael Boettcher

## Abstract

The MAPK pathway is an important cellular signaling cascade whose dysregulation causes a variety of diseases. While the upstream regulators of this cascade have been extensively characterized, the understanding of how its activation translates into different transcriptional responses remains poorly understood. This study attempts to fill this knowledge gap by using targeted Perturb-seq against 22 transcription factors in an inducible model system for RAF-MAPK signaling. A topology-based modeling approach is applied to the obtained data to construct a directional interaction network. By removing coherent feed-forward loops and integrating the expression kinetics of transcription factors, a parsimonious network structure is derived that distinguishes direct from indirect interactions between the investigated transcription factors and their targets. In particular, EGR1 and FOS are found to act as orthogonal upstream regulators of the RAF-MAPK response. The results presented here provide valuable insights into the organization of the transcriptional network downstream of RAF-MAPK signaling and thus provide a basis for a better understanding of this complex process.
