## Supplementary Table 1 for "Targeted Perturb-seq Reveals EGR1 and FOS as Key Regulators of the Transcriptional RAF-MAPK Response"

### Sheet: TF Targeting Library pMB1
sgRNAname	gRNA_seq
ARID3B_1	AATTGATGGCAACCGCAGGG
ARID3B_2	GCTGTGGCGGAAAGGAGAGT
ARID3B_3	GTGGCCCAAGTGTTTGAACG
ARID3B_4	TTCGTCTTTATGCAGAAGAG
BHLHE40_1	CAAGTGTACAAGTCAAGACG
BHLHE40_2	GACTTTCGCTCACTCGAGTG
BHLHE40_3	GCAGCTCCGAGACCACCCGG
BHLHE40_4	TCAAAAGTGACCACGGACGC
CSRNP1_1	AGAAGCGACGGCAAGCACTG
CSRNP1_2	AGCCCGCTTCAGGATAGACA
CSRNP1_3	GGCACTGCGCCAATCCCGGG
CSRNP1_4	TAAATTCCACACGGCCCATG
EGR1_1	AAGGCCTTAATAGTAGACAG
EGR1_2	ACGCCCTTACGCTTGCCCAG
EGR1_3	CGGCCAGTATAGGTGATGGG
EGR1_4	GAAAATGTCAGTGTTCGGCG
EGR2_1	CTCCGTTCATCTGGTCAAAG
EGR2_2	CTTTGACCAGATGAACGGAG
EGR2_3	GGGAAAGATGGTCACCGACG
EGR2_4	GTCTGACAACATCTACCCGG
EGR3_1	AAAGACAAGCAGATCCACCC
EGR3_2	GAAGGCGAACTTTCCCAAGT
EGR3_3	TACCACCACCCCAACGACAT
EGR3_4	TGGCCGATTGGTAATCCTGG
EGR4_1	CGGGTTCGGAAAACTCGCTA
EGR4_2	GGCCTAAGATGCCCGACATG
EGR4_3	GGGAAAACGAGCCTCCGGGG
EGR4_4	TCCGGGGAGTAAAGGTCCGG
ELF4_1	ACATGAACTATGAGACAATG
ELF4_2	ATTGGGACCGTCGCTAGACG
ELF4_3	CTCGCACACCATGTCAACCG
ELF4_4	GCAGACGATCCCACTGACCA
EN2_1	AAGACGCTCTCGCTGCACGG
EN2_2	CCGAGTCCGAGCTCACCGAC
EN2_3	CGCGTACAGTAGACCCACGC
EN2_4	CGGTAGCAGCCCGGGCGAAG
ETV5_1	ACCAGTATCCATCAGAACAG
ETV5_2	GAATCGACGCAGTAATCCCG
ETV5_3	GTGTCGTCAAAGTATAATCG
ETV5_4	TAGGTTCTGACATTTGCCGA
FOS_1	GCTGACTGATACACTCCAAG
FOS_2	GGAAAAACTAGAGTTCATCC
FOS_3	GTAGTAAGAGAGGCTATCCC
FOS_4	GTCGAGATGGCAGTGACCGT
FOSB_1	CGAAGACAGATATTGAGACT
FOSB_2	GCTGACCGACCGACTCCAGG
FOSB_3	GTCACCCCGTAGGAGTGCGC
FOSB_4	TCGTAGGGGTCGACGACCGG
FOSL1_1	AGTACAGCCCCCCACAACCC
FOSL1_2	CCAAGCATCAACACCATGAG
FOSL1_3	TATTCCTTAGAAGTTCCACC
FOSL1_4	TGGTACAGCCTCATTTCCTG
FOSL2_1	AGGAGAAGCGTCGCATCCGG
FOSL2_2	AGTGTGCAAGATTAGCCCCG
FOSL2_3	CTGAGCCAGGCATATCTACC
FOSL2_4	GATCACGCCAGGTCTTGGGA
ID4_1	ACGACTGCTATAGCCGCCTG
ID4_2	CAGGCACAGCGCCGGCTCGT
ID4_3	CGCAGCCCGACGGCGCCTTG
ID4_4	GCACGTTATCGACTACATCC
JUNB_1	CACAGCTACGGGATACGGCC
JUNB_2	CCGGAGTCTCAAAGCGCCTG
JUNB_3	CTGAGGTTGGTGTAAACGGG
JUNB_4	GGGTAAAAGTACTGTCCCGG
KLF10_1	AAGAACCCACCTAAATGTTG
KLF10_2	ACCAGTATCTGATTTGTCAG
KLF10_3	ATGGGCACACAAGTCCCCAA
KLF10_4	GAACGACTGTTGTCACAACA
MXD1_1	ACAGAGATGCCTTAAAACGG
MXD1_2	AGGCGGCCGACTATCTGGAG
MXD1_3	CGACTTGATTCGGGTCCAAG
MXD1_4	GGGCATTGAGAGGATCCGGA
NPAS2_1	ATTATCGCAGTGACAACAGA
NPAS2_2	GTACCTTTAGTGCTGAGGAG
NPAS2_3	GTGGTAGTAGTCATAGCCTG
NPAS2_4	TGGTGTTGCCAGACGAACGG
NR4A1_1	GGCTAACAAGGACTGCCCTG
NR4A1_2	GTCCAGGTGTGCACGGACCA
NR4A1_3	TACACCCGTGACCTCAACCA
NR4A1_4	TCGCCCAGCCAGACTTACGA
raf-transgene_1	CGTGCCAGCACAAAGAGAGC
raf-transgene_2	GTGATGCTGTCCACTCGGAT
raf-transgene_3	TGGCTGTTCTGCGCAAAACA
raf-transgene_4	GATCAGATCATCTTCATGGT
TCF7_1	AAGGCCAATCAGCCCCCCCA
TCF7_2	AAGGCCCCGGAGTGCACCAG
TCF7_3	CAGAACCTAGCATCAAGGAT
TCF7_4	TCGCTCGTGAACGAGTCCGA
ZNF26_1	CAGAGACTCTATAACACACG
ZNF26_2	CTATCATAACCTGATATCAG
ZNF26_3	GTTCTCTGGTGTACAACGAA
ZNF26_4	TATGCATTCGGATGTGAACA
NTC-1	AGTATGAGACTCATAGGGTG
NTC-2	ATGTAACGAGTTGTAAGTCA
NTC-3	AGAAGACCGAGGCGCTTCAA
NTC-4	CATTAGCAGCCCAGCGCCCA
NTC-5	CGGGATGGTCCCTGCCGAGA
NTC-6	GCCATTCTAGTCCCGGCATA
NTC-7	GGTGCGGTCTGCTTGTAGAT
NTC-8	TATAGACCTCCCAAATACAT
NTC-9	TTAGCCAGTAGTGCATATGA
NTC-10	GCTGTTCCGAAGTTGAGAAT
SAFE_CUTTER-1	GCCATTAATCATGATCTGGA
SAFE_CUTTER-2	GACAATAGAAATTCGAAATG
SAFE_CUTTER-3	GAAATCTAAAGATGTACACT
SAFE_CUTTER-4	GTCCATGTATTTGACCATCA
SAFE_CUTTER-5	GCGTAGTACTGTGGGGTAAA
SAFE_CUTTER-6	GGTTTGAGAAGCTCACTTAC
SAFE_CUTTER-7	GTTCTGAGCATTCTTAGTCT
SAFE_CUTTER-8	GGCCTCTGTAAGAGGGGAGT
SAFE_CUTTER-9	GTGTGGTGGAGAGTGAGTCC
SAFE_CUTTER-10	GCTGATGGAAGCTTTGCCAA
