## Supplementary Table 2 for "Targeted Perturb-seq Reveals EGR1 and FOS as Key Regulators of the Transcriptional RAF-MAPK Response"

### Sheet: read counts
Gene	gRNA	Plasmid Pool R1	Plasmid Pool R2	D20R1	D20R2	D20TR1	D20TR2	D22R1	D22R2	D22TR1	D22TR2	Plasmid Pool R1 Normalized	Plasmid Pool R2 Normalized	D20R1 Normalized	D20R2 Normalized	D20TR1 Normalized	D20TR2 Normalized	D22R1 Normalized	D22R2 Normalized	D22TR1 Normalized	D22TR2 Normalized	FC_D20R1	FC_D20R2	FC_D20TR1	FC_D20TR2	FC_D22R1	FC_D22R2	FC_D22TR1	FC_D22TR2	FC_Average_D20	FC_Average_D20T	FC_Average_D22	FC_Average_D22T
ARID3B	ARID3B_1	1215	14296	1750	1570	1384	1328	1472	1351	1173	1241	0.933385	0.949601	1.04721	1.06349	0.974691	0.951387	1.18576	1.01735	0.872246	1.00497	1.12195	1.11994	1.04425	1.00188	1.27039	1.07134	0.934498	1.05831	1.12094	1.02307	1.17087	0.996406
ARID3B	ARID3B_2	1269	14725	932	862	755	853	634	718	645	654	0.974868	0.978097	0.557714	0.583905	0.531714	0.611094	0.510717	0.540677	0.479624	0.529616	0.572092	0.596981	0.545421	0.624779	0.523883	0.552785	0.491988	0.541476	0.584536	0.5851	0.538334	0.516732
ARID3B	ARID3B_3	555	7455	1234	1141	1000	1010	902	998	861	761	0.426361	0.495193	0.738433	0.772895	0.704256	0.72357	0.726603	0.751526	0.640242	0.616266	1.73194	1.5608	1.65178	1.46119	1.7042	1.51764	1.50164	1.2445	1.64637	1.55649	1.61092	1.37307
ARID3B	ARID3B_4	375	4166	566	569	452	495	451	523	411	380	0.288082	0.276723	0.338698	0.385431	0.318324	0.354621	0.363302	0.393836	0.305621	0.307728	1.1757	1.39284	1.10498	1.2815	1.26111	1.42321	1.06088	1.11204	1.28427	1.19324	1.34216	1.08646
BHLHE40	BHLHE40_1	1440	16398	1328	1094	1123	985	954	1080	817	857	1.10623	1.08922	0.794683	0.741058	0.79088	0.70566	0.768492	0.813275	0.607524	0.694007	0.718368	0.680354	0.71493	0.647855	0.694692	0.746655	0.549182	0.637157	0.699361	0.681393	0.720674	0.59317
BHLHE40	BHLHE40_2	582	6671	1350	1274	1111	961	975	959	878	623	0.447103	0.443116	0.807848	0.862987	0.782429	0.688466	0.785408	0.722158	0.652883	0.504512	1.80685	1.94754	1.75	1.55369	1.75666	1.62973	1.46025	1.13855	1.8772	1.65185	1.69319	1.2994
BHLHE40	BHLHE40_3	1065	12900	1541	1390	1206	1137	1011	1111	1057	885	0.818152	0.856872	0.922143	0.941564	0.849333	0.814553	0.814408	0.836619	0.785988	0.716682	1.12711	1.09884	1.03811	0.950612	0.995424	0.976363	0.960688	0.836393	1.11297	0.994362	0.985894	0.89854
BHLHE40	BHLHE40_4	880	10485	1481	1582	1292	1407	1122	1350	1219	1028	0.676032	0.696458	0.886239	1.07162	0.909899	1.00798	0.903823	1.01659	0.906452	0.832485	1.31094	1.53867	1.34594	1.4473	1.33695	1.45966	1.34084	1.19531	1.42481	1.39662	1.39831	1.26808
CSRNP1	CSRNP1_1	1412	15191	1450	1290	1224	1170	1125	1125	1131	964	1.08472	1.00905	0.867688	0.873825	0.86201	0.838195	0.90624	0.847161	0.841015	0.780657	0.799917	0.865988	0.794682	0.830677	0.835457	0.839563	0.775327	0.773655	0.832952	0.812679	0.83751	0.774491
CSRNP1	CSRNP1_2	2295	26189	1457	1545	1210	1571	1076	1532	1334	1012	1.76306	1.73958	0.871877	1.04656	0.85215	1.12547	0.866768	1.15365	0.991966	0.819528	0.494525	0.601614	0.483336	0.646978	0.491627	0.663173	0.562639	0.471106	0.54807	0.565157	0.5774	0.516872
CSRNP1	CSRNP1_3	1115	11979	2009	1670	1615	1468	1557	1453	1569	1352	0.856563	0.795696	1.2022	1.13123	1.13737	1.05168	1.25424	1.09416	1.16671	1.09486	1.40351	1.42169	1.32783	1.32172	1.46427	1.37509	1.36209	1.37598	1.4126	1.32478	1.41968	1.36903
CSRNP1	CSRNP1_4	1598	18497	3639	3355	3168	3224	3089	3126	3078	2586	1.22761	1.22865	2.1776	2.27262	2.23108	2.30969	2.48833	2.35398	2.28881	2.09417	1.77385	1.84969	1.81742	1.87986	2.02697	1.91591	1.86444	1.70445	1.81177	1.84864	1.97144	1.78445
EGR1	EGR1_1	1457	17287	1897	1563	1630	1564	1270	1477	1346	1391	1.11929	1.14828	1.13518	1.05875	1.14794	1.12046	1.02304	1.11223	1.00089	1.12645	1.01419	0.922036	1.02559	0.975775	0.914009	0.968608	0.894216	0.980989	0.968113	1.00068	0.941309	0.937603
EGR1	EGR1_2	1806	20830	1841	1751	1705	1573	1266	1474	1432	1359	1.3874	1.38362	1.10166	1.1861	1.20076	1.12691	1.01982	1.10997	1.06484	1.10053	0.794049	0.857246	0.865472	0.814464	0.735059	0.802223	0.767507	0.795403	0.825647	0.839968	0.768641	0.781455
EGR1	EGR1_3	1026	11575	2244	2045	1891	1911	1683	1825	1766	1436	0.788191	0.76886	1.34282	1.38525	1.33175	1.36905	1.35574	1.37428	1.3132	1.16289	1.70368	1.80169	1.68963	1.78062	1.72006	1.78743	1.6661	1.51248	1.75268	1.73513	1.75374	1.58929
EGR1	EGR1_4	1332	15351	2787	2702	2538	2615	2101	2543	2455	2048	1.02327	1.01968	1.66776	1.83029	1.7874	1.8734	1.69245	1.91496	1.82555	1.65849	1.62984	1.79497	1.74676	1.83725	1.65397	1.87801	1.78404	1.62649	1.7124	1.792	1.76599	1.70526
EGR2	EGR2_1	1109	13906	984	859	749	993	739	792	782	490	0.851953	0.923695	0.588831	0.581873	0.527488	0.711391	0.595299	0.596402	0.581498	0.396807	0.691154	0.62994	0.619151	0.770158	0.698746	0.645669	0.682546	0.429587	0.660547	0.694654	0.672208	0.556066
EGR2	EGR2_2	1004	10889	709	665	618	663	525	535	552	539	0.771291	0.723293	0.42427	0.45046	0.43523	0.474977	0.422912	0.402872	0.410469	0.436488	0.550078	0.622791	0.564289	0.656687	0.548317	0.556997	0.532184	0.603473	0.586434	0.610488	0.552657	0.567829
EGR2	EGR2_3	1223	14049	1175	1433	1091	1239	911	1172	1179	1033	0.93953	0.933194	0.703127	0.970691	0.768344	0.887627	0.733853	0.882554	0.876708	0.836534	0.748381	1.04018	0.817796	0.951171	0.781085	0.945735	0.933134	0.89642	0.894281	0.884483	0.86341	0.914777
EGR2	EGR2_4	1203	13389	564	553	442	471	351	497	479	274	0.924166	0.889354	0.337501	0.374593	0.311281	0.337427	0.282747	0.374257	0.356186	0.221888	0.365195	0.421197	0.336824	0.379407	0.305948	0.420819	0.385413	0.249494	0.393196	0.358116	0.363384	0.317453
EGR3	EGR3_1	1845	20860	1386	1188	1200	1211	1077	1046	1010	884	1.41736	1.38561	0.82939	0.804732	0.845108	0.867567	0.867574	0.787672	0.751039	0.715872	0.585165	0.580778	0.596254	0.626127	0.612105	0.568466	0.529885	0.516648	0.582972	0.61119	0.590285	0.523267
EGR3	EGR3_2	965	10881	1425	1060	1065	1020	929	1001	990	885	0.74133	0.722762	0.852728	0.718027	0.750033	0.730734	0.748353	0.753785	0.736167	0.716682	1.15027	0.993449	1.01174	1.01103	1.00947	1.04292	0.993035	0.991588	1.07186	1.01138	1.0262	0.992312
EGR3	EGR3_3	2303	27216	1733	1474	1423	1411	1286	1306	1222	1095	1.76921	1.8078	1.03704	0.998464	1.00216	1.01085	1.03593	0.98346	0.908683	0.886742	0.58616	0.552308	0.566445	0.559159	0.585536	0.544009	0.513611	0.490509	0.569234	0.562802	0.564772	0.50206
EGR3	EGR3_4	651	8156	1173	832	926	870	866	753	822	743	0.50011	0.541756	0.70193	0.563583	0.652141	0.623273	0.697603	0.567033	0.611242	0.601689	1.40355	1.04029	1.304	1.15047	1.3949	1.04666	1.22222	1.11063	1.22192	1.22723	1.22078	1.16642
EGR4	EGR4_1	886	10224	609	552	521	517	415	480	559	395	0.680641	0.679121	0.364429	0.373916	0.366918	0.370382	0.334302	0.361456	0.415674	0.319875	0.53542	0.550588	0.539077	0.545384	0.491158	0.53224	0.61071	0.471013	0.543004	0.54223	0.511699	0.540862
EGR4	EGR4_2	599	6832	1116	851	836	884	787	691	722	644	0.460162	0.45381	0.667821	0.576454	0.588758	0.633303	0.633965	0.520345	0.536881	0.521518	1.45127	1.27025	1.27946	1.39552	1.3777	1.14661	1.16672	1.1492	1.36076	1.33749	1.26216	1.15796
EGR4	EGR4_3	1204	14438	1967	1674	1558	1533	1365	1452	1393	1117	0.924934	0.959033	1.17706	1.13394	1.09723	1.09825	1.09957	1.0934	1.03584	0.904558	1.27259	1.18238	1.18628	1.14516	1.18881	1.14011	1.11991	0.943198	1.22749	1.16572	1.16446	1.03155
EGR4	EGR4_4	1615	19599	1894	1844	1625	1697	1373	1642	1371	1274	1.24067	1.30185	1.13338	1.2491	1.14442	1.21574	1.10602	1.23648	1.01948	1.0317	0.913522	0.959479	0.922417	0.933857	0.891465	0.949787	0.821716	0.792487	0.9365	0.928137	0.920626	0.807102
ELF4	ELF4_1	1238	14679	1061	581	816	584	610	573	544	472	0.951054	0.975041	0.634908	0.39356	0.574673	0.418381	0.491384	0.431488	0.40452	0.38223	0.667584	0.403634	0.604249	0.429091	0.516673	0.442533	0.425339	0.392015	0.535609	0.51667	0.479603	0.408677
ELF4	ELF4_2	455	4845	836	666	669	737	562	688	636	553	0.349539	0.321825	0.500267	0.451138	0.471147	0.527991	0.452717	0.518086	0.472932	0.447825	1.43122	1.40181	1.34791	1.64061	1.29518	1.60984	1.35301	1.39152	1.41651	1.49426	1.45251	1.37227
ELF4	ELF4_3	817	8987	300	328	250	286	201	291	245	178	0.627634	0.596954	0.179522	0.222182	0.176064	0.204892	0.161915	0.219132	0.182183	0.144146	0.286029	0.372192	0.28052	0.343229	0.257977	0.367084	0.290269	0.241469	0.329111	0.311875	0.31253	0.265869
ELF4	ELF4_4	1417	16821	1742	1798	1538	1661	1342	1561	1591	1142	1.08856	1.11732	1.04242	1.21794	1.08315	1.18995	1.08104	1.17548	1.18307	0.924803	0.957612	1.09005	0.995023	1.065	0.993091	1.05205	1.08682	0.827697	1.02383	1.03001	1.02257	0.957258
EN2	EN2_1	1425	15502	1775	1886	1417	1763	1441	1724	1609	1164	1.09471	1.02971	1.06217	1.27755	0.997931	1.26302	1.16079	1.29823	1.19646	0.942619	0.970275	1.24069	0.911594	1.22658	1.06037	1.26077	1.09294	0.915424	1.10548	1.06909	1.16057	1.00418
EN2	EN2_2	1927	22726	2320	2192	2045	2128	1637	1913	1848	1419	1.48036	1.50956	1.3883	1.48483	1.4402	1.52451	1.31868	1.44055	1.37418	1.14912	0.937816	0.983617	0.972877	1.00991	0.890786	0.954287	0.928276	0.761231	0.960716	0.991392	0.922537	0.844753
EN2	EN2_3	1545	17893	1560	1661	1428	1399	1120	1355	1387	1047	1.1869	1.18853	0.933513	1.12513	1.00568	1.00225	0.902212	1.02036	1.03138	0.847871	0.786516	0.946662	0.847317	0.843271	0.760144	0.858506	0.86897	0.713379	0.866589	0.845294	0.809325	0.791175
EN2	EN2_4	1188	13762	2428	2084	1924	2001	1686	1979	1778	1478	0.912643	0.91413	1.45293	1.41167	1.35499	1.43353	1.35815	1.49025	1.32213	1.1969	1.592	1.54427	1.48469	1.56819	1.48815	1.63024	1.44868	1.30933	1.56814	1.52644	1.5592	1.37901
ETV5	ETV5_1	1493	17186	1229	923	965	731	928	866	651	794	1.14695	1.14157	0.735441	0.625225	0.679607	0.523693	0.747547	0.652126	0.484086	0.642989	0.641215	0.547691	0.592535	0.458749	0.65177	0.571255	0.422064	0.563252	0.594453	0.525642	0.611513	0.492658
ETV5	ETV5_2	2283	27197	2156	1728	1672	1662	1662	1488	1471	1328	1.75384	1.80654	1.29016	1.17052	1.17752	1.19067	1.33882	1.12051	1.09384	1.07543	0.735621	0.647935	0.671393	0.659087	0.763364	0.620253	0.623683	0.595297	0.691778	0.66524	0.691809	0.60949
ETV5	ETV5_3	1551	18361	1875	1639	1563	1501	1322	1474	1470	1208	1.19151	1.21962	1.12201	1.11023	1.10075	1.07532	1.06493	1.10997	1.0931	0.978251	0.941675	0.910314	0.923833	0.881692	0.893771	0.910098	0.917408	0.802098	0.925994	0.902763	0.901934	0.859753
ETV5	ETV5_4	323	3845	710	483	526	493	514	537	483	416	0.248134	0.255401	0.424868	0.327176	0.370439	0.353188	0.414051	0.404378	0.35916	0.336881	1.71225	1.28103	1.4929	1.38288	1.66866	1.58331	1.44744	1.31903	1.49664	1.43789	1.62598	1.38324
FOS	FOS_1	1028	12784	467	455	439	465	375	422	522	474	0.789728	0.849167	0.279455	0.30821	0.309169	0.333129	0.30208	0.31778	0.388161	0.38385	0.353863	0.362955	0.391487	0.3923	0.382512	0.374225	0.491512	0.452031	0.358409	0.391894	0.378368	0.471772
FOS	FOS_2	1172	13374	539	395	428	467	376	357	416	381	0.900351	0.888357	0.322541	0.267567	0.301422	0.334561	0.302886	0.268833	0.309339	0.308538	0.358239	0.301193	0.334782	0.376607	0.336408	0.302618	0.343576	0.347313	0.329716	0.355695	0.319513	0.345444
FOS	FOS_3	1454	16468	1030	1079	1059	970	739	828	931	740	1.11699	1.09387	0.616358	0.730897	0.745807	0.694914	0.595299	0.623511	0.692294	0.59926	0.551803	0.668173	0.667695	0.635277	0.53295	0.570002	0.619786	0.547832	0.609988	0.651486	0.551476	0.583809
FOS	FOS_4	2722	30194	2930	2473	2536	2406	2184	2193	2174	1964	2.09109	2.00561	1.75333	1.67517	1.78599	1.72367	1.75931	1.6514	1.61659	1.59047	0.838476	0.835241	0.854098	0.859424	0.841339	0.823389	0.773087	0.793008	0.836859	0.856761	0.832364	0.783047
FOSB	FOSB_1	2152	24203	1971	2259	1750	2075	1332	1890	2015	1381	1.6532	1.60767	1.17946	1.53021	1.23245	1.48654	1.07299	1.42323	1.49836	1.11835	0.713437	0.951821	0.745491	0.924659	0.649035	0.885278	0.906337	0.695635	0.832629	0.835075	0.767157	0.800986
FOSB	FOSB_2	1433	17797	1029	1224	965	1222	723	1024	1182	640	1.10086	1.18215	0.615759	0.829118	0.679607	0.875448	0.58241	0.771105	0.878939	0.518279	0.559346	0.701363	0.617344	0.740554	0.529052	0.652289	0.798414	0.43842	0.630355	0.678949	0.590671	0.618417
FOSB	FOSB_3	1049	13206	835	679	629	683	510	680	606	465	0.80586	0.877198	0.499669	0.459944	0.442977	0.489305	0.410829	0.512062	0.450623	0.376562	0.620044	0.524333	0.549695	0.557804	0.509802	0.583747	0.559183	0.429278	0.572188	0.55375	0.546774	0.49423
FOSB	FOSB_4	1432	15940	1615	1638	1416	1509	1190	1450	1259	1097	1.10009	1.0588	0.966425	1.10955	0.997227	1.08106	0.958601	1.0919	0.936196	0.888362	0.878498	1.04793	0.906498	1.02102	0.871386	1.03126	0.85102	0.839025	0.963216	0.963758	0.951321	0.845022
FOSL1	FOSL1_1	1572	19307	2054	1677	1556	1462	1433	1563	1464	1347	1.20764	1.28245	1.22913	1.13597	1.09582	1.04739	1.15435	1.17699	1.08863	1.09081	1.01779	0.885782	0.90741	0.816705	0.955873	0.917765	0.901458	0.850569	0.951787	0.862057	0.936819	0.876013
FOSL1	FOSL1_2	1289	13954	1504	1302	1298	1193	1188	1252	1270	1016	0.990233	0.926884	0.900002	0.881954	0.914125	0.854672	0.95699	0.942796	0.944376	0.822767	0.908879	0.951526	0.923141	0.922092	0.966429	1.01717	0.953691	0.887671	0.930203	0.922617	0.991799	0.920681
FOSL1	FOSL1_3	786	9551	319	276	313	211	227	253	227	228	0.603819	0.634418	0.190891	0.186958	0.220432	0.151162	0.182859	0.190517	0.168798	0.184637	0.31614	0.294692	0.365063	0.238268	0.302838	0.300302	0.27955	0.291033	0.305416	0.301666	0.30157	0.285292
FOSL1	FOSL1_4	174	2160	116	120	109	134	99	112	100	101	0.13367	0.143476	0.0694151	0.0812861	0.0767639	0.0959984	0.0797491	0.0843396	0.0743603	0.0817908	0.519302	0.566547	0.57428	0.669089	0.596613	0.58783	0.556298	0.570065	0.542925	0.621684	0.592221	0.563182
FOSL2	FOSL2_1	2005	22877	2521	2084	2056	1957	1763	1955	1699	1552	1.54028	1.51959	1.50858	1.41167	1.44795	1.40201	1.42018	1.47218	1.26338	1.25683	0.979422	0.928981	0.940059	0.922623	0.922029	0.968802	0.82023	0.827084	0.954202	0.931341	0.945415	0.823657
FOSL2	FOSL2_2	968	10758	1794	1571	1510	1347	1284	1414	1234	975	0.743635	0.714592	1.07354	1.06417	1.06343	0.964998	1.03432	1.06479	0.917606	0.789565	1.44364	1.4892	1.43004	1.35042	1.3909	1.49006	1.23395	1.10492	1.46642	1.39023	1.44048	1.16943
FOSL2	FOSL2_3	1785	21934	2812	2832	2501	2721	2265	2398	2343	2010	1.37127	1.45695	1.68272	1.91835	1.76135	1.94934	1.82456	1.80577	1.74226	1.62772	1.22712	1.31669	1.28446	1.33796	1.33057	1.23942	1.27055	1.11721	1.27191	1.31121	1.28499	1.19388
FOSL2	FOSL2_4	2083	23659	3660	3173	3106	2928	2787	3078	2756	2817	1.6002	1.57153	2.19016	2.14934	2.18742	2.09764	2.24506	2.31783	2.04937	2.28124	1.36868	1.36767	1.36697	1.33477	1.40299	1.47489	1.2807	1.4516	1.36818	1.35087	1.43894	1.36615
ID4	ID4_1	2049	23438	3802	3102	3185	2814	2838	2779	2454	2748	1.57408	1.55685	2.27514	2.10124	2.24306	2.01597	2.28614	2.09268	1.8248	2.22536	1.44538	1.34968	1.425	1.2949	1.45237	1.34417	1.15928	1.4294	1.39753	1.35995	1.39827	1.29434
ID4	ID4_2	401	4630	894	672	699	707	669	630	682	617	0.308055	0.307544	0.534975	0.455202	0.492275	0.506499	0.538911	0.47441	0.507137	0.499653	1.73662	1.48012	1.59801	1.64691	1.7494	1.54258	1.64625	1.62465	1.60837	1.62246	1.64599	1.63545
ID4	ID4_3	1991	23770	4669	4422	3978	3866	3318	3876	3682	2949	1.52952	1.5789	2.79396	2.99539	2.80153	2.76962	2.6728	2.91875	2.73795	2.38813	1.82669	1.89713	1.83164	1.75414	1.74748	1.84859	1.79007	1.51252	1.86191	1.79289	1.79804	1.6513
ID4	ID4_4	2223	25631	1120	995	1032	931	953	885	893	877	1.70775	1.70252	0.670214	0.673997	0.726793	0.666974	0.767686	0.666434	0.664037	0.710204	0.392455	0.395882	0.425585	0.391757	0.449531	0.39144	0.388838	0.417149	0.394169	0.408671	0.420485	0.402993
JUNB	JUNB_1	782	9266	1132	1095	906	803	778	878	770	595	0.600746	0.615487	0.677395	0.741735	0.638056	0.575274	0.626715	0.661162	0.572574	0.481837	1.12759	1.20512	1.06211	0.934665	1.04323	1.07421	0.953105	0.782855	1.16635	0.998385	1.05872	0.86798
JUNB	JUNB_2	1536	17204	2014	1788	1871	1763	1491	1650	1401	1443	1.17998	1.14276	1.20519	1.21116	1.31766	1.26302	1.20107	1.2425	1.04179	1.16856	1.02136	1.05986	1.11668	1.10524	1.01787	1.08728	0.882884	1.02257	1.04061	1.11096	1.05258	0.952728
JUNB	JUNB_3	1080	12011	1474	1511	1173	1427	1159	1345	1083	904	0.829675	0.797821	0.88205	1.02353	0.826093	1.02231	0.933629	1.01283	0.805322	0.732068	1.06313	1.2829	0.995682	1.28138	1.12529	1.26949	0.970647	0.917585	1.17301	1.13853	1.19739	0.944116
JUNB	JUNB_4	1430	17211	1875	1765	1684	1597	1457	1702	1487	1338	1.09855	1.14323	1.12201	1.19558	1.18597	1.1441	1.17368	1.28166	1.10574	1.08353	1.02135	1.0458	1.07957	1.00076	1.06839	1.12109	1.00654	0.947778	1.03358	1.04017	1.09474	0.97716
KLF10	KLF10_1	1264	14478	1255	1289	986	1139	801	1003	1030	760	0.971027	0.96169	0.750999	0.873148	0.694397	0.815986	0.645243	0.755291	0.765911	0.615456	0.773407	0.907931	0.715116	0.848492	0.664495	0.785379	0.788764	0.639973	0.840669	0.781804	0.724937	0.714369
KLF10	KLF10_2	2383	27195	3921	3291	3532	3401	3165	3195	3089	2595	1.83066	1.80641	2.34635	2.22927	2.48743	2.4365	2.54956	2.40594	2.29699	2.10146	1.28169	1.23409	1.35876	1.34881	1.3927	1.33189	1.25473	1.16334	1.25789	1.35378	1.36229	1.20903
KLF10	KLF10_3	2078	23398	1877	1809	1682	1873	1349	1724	1718	1238	1.59636	1.55419	1.12321	1.22539	1.18456	1.34183	1.08668	1.29823	1.27751	1.00255	0.703607	0.788439	0.742039	0.863359	0.680727	0.835306	0.800266	0.645058	0.746023	0.802699	0.758016	0.722662
KLF10	KLF10_4	831	9722	927	696	746	701	657	558	661	688	0.638389	0.645776	0.554722	0.471459	0.525375	0.5022	0.529244	0.420192	0.491522	0.557149	0.868941	0.730066	0.82297	0.777669	0.829031	0.650677	0.769941	0.862759	0.799503	0.80032	0.739854	0.81635
MXD1	MXD1_1	1025	11663	1127	1034	897	995	663	940	811	725	0.787423	0.774706	0.674403	0.700415	0.631718	0.712824	0.534078	0.70785	0.603062	0.587112	0.856469	0.904105	0.80226	0.920122	0.67826	0.913702	0.765868	0.757852	0.880287	0.861191	0.795981	0.76186
MXD1	MXD1_2	1116	13251	1920	1603	1599	1735	1464	1523	1555	1175	0.857331	0.880187	1.14894	1.08585	1.12611	1.24296	1.17932	1.14687	1.1563	0.951527	1.34013	1.23365	1.3135	1.41216	1.37557	1.30298	1.34872	1.08105	1.28689	1.36283	1.33928	1.21489
MXD1	MXD1_3	954	11069	1400	1047	1128	933	1157	1049	860	983	0.73288	0.73525	0.837768	0.709221	0.794401	0.668407	0.932018	0.789931	0.639499	0.796043	1.14312	0.964599	1.08394	0.909088	1.27172	1.07437	0.872583	1.08268	1.05386	0.996516	1.17305	0.977634
MXD1	MXD1_4	1854	21119	1864	1731	1636	1617	1457	1740	1405	1329	1.42428	1.40281	1.11543	1.17255	1.15216	1.15843	1.17368	1.31028	1.04476	1.07624	0.783155	0.835857	0.808947	0.825789	0.824055	0.934035	0.733539	0.7672	0.809506	0.817368	0.879045	0.75037
NPAS2	NPAS2_1	1037	12324	540	447	330	526	267	413	426	328	0.796642	0.818612	0.323139	0.302791	0.232405	0.376829	0.215081	0.311002	0.316775	0.265618	0.405627	0.369883	0.29173	0.460327	0.269985	0.379914	0.397638	0.324473	0.387755	0.376029	0.324949	0.361056
NPAS2	NPAS2_2	935	11590	2333	1599	1704	1417	1586	1477	1479	1587	0.718284	0.769857	1.39608	1.08314	1.20005	1.01515	1.2776	1.11223	1.09979	1.28517	1.94363	1.40693	1.67072	1.31862	1.77868	1.44472	1.53113	1.66936	1.67528	1.49467	1.6117	1.60025
NPAS2	NPAS2_3	370	4066	507	418	459	484	403	417	418	368	0.284241	0.270081	0.303392	0.283146	0.323254	0.34674	0.324635	0.314014	0.310826	0.29801	1.06738	1.04838	1.13725	1.28384	1.14211	1.16267	1.09353	1.10341	1.05788	1.21055	1.15239	1.09847
NPAS2	NPAS2_4	133	1669	175	195	124	156	112	146	147	96	0.102173	0.110862	0.104721	0.13209	0.0873278	0.111759	0.0902212	0.109943	0.10931	0.0777418	1.02494	1.19148	0.854705	1.00809	0.883025	0.991708	1.06985	0.701248	1.10821	0.9314	0.937366	0.885549
NR4A1	NR4A1_1	1092	12573	2337	2266	1891	2019	1720	1983	1859	1508	0.838894	0.835152	1.39847	1.53495	1.33175	1.44642	1.38554	1.49326	1.38236	1.22119	1.66705	1.83793	1.58751	1.73193	1.65163	1.78801	1.64783	1.46224	1.75249	1.65972	1.71982	1.55504
NR4A1	NR4A1_2	886	10637	1903	1473	1485	1497	1404	1385	1286	1429	0.680641	0.706554	1.13877	0.997786	1.04582	1.07246	1.13099	1.04295	0.956273	1.15722	1.67308	1.41219	1.53652	1.51787	1.66165	1.47611	1.40496	1.63783	1.54263	1.5272	1.56888	1.5214
NR4A1	NR4A1_3	1322	15590	893	726	751	787	681	669	820	871	1.01558	1.03555	0.534376	0.491781	0.528897	0.563811	0.548577	0.503779	0.609754	0.705345	0.526176	0.474896	0.520781	0.544454	0.54016	0.486482	0.600398	0.681128	0.500536	0.532617	0.513321	0.640763
NR4A1	NR4A1_4	962	10999	510	577	340	489	378	439	543	320	0.739025	0.7306	0.305187	0.39085	0.239447	0.350322	0.304497	0.330581	0.403776	0.259139	0.412959	0.534972	0.324004	0.4795	0.412025	0.452479	0.546363	0.354694	0.473965	0.401752	0.432252	0.450529
CTRL	NTC-1	239	2468	442	392	396	420	355	443	407	277	0.183604	0.163935	0.264495	0.265534	0.278886	0.30089	0.285969	0.333593	0.302646	0.224317	1.44057	1.61975	1.51895	1.83543	1.55753	2.03491	1.64836	1.36833	1.53016	1.67719	1.79622	1.50835
CTRL	NTC-10	1502	17047	2773	2303	2528	1985	2218	1929	1800	2055	1.15386	1.13233	1.65938	1.56001	1.78036	1.42207	1.7867	1.4526	1.33849	1.66416	1.43811	1.3777	1.54296	1.25587	1.54845	1.28284	1.16	1.46967	1.4079	1.39941	1.41564	1.31484
CTRL	NTC-2	2300	26846	2512	2223	2081	2171	1812	2286	2004	1626	1.7669	1.78322	1.5032	1.50582	1.46556	1.55532	1.45965	1.72143	1.49018	1.31675	0.850752	0.844439	0.829451	0.872193	0.826108	0.965348	0.843387	0.73841	0.847596	0.850822	0.895728	0.790898
CTRL	NTC-3	1533	16596	2680	2565	2422	2344	2265	2316	2381	1877	1.17768	1.10238	1.60373	1.73749	1.70571	1.67925	1.82456	1.74402	1.77052	1.52001	1.36177	1.57613	1.44837	1.5233	1.54929	1.58206	1.5034	1.37885	1.46895	1.48584	1.56567	1.44113
CTRL	NTC-4	1327	15772	2726	2408	2405	2000	2285	1989	1871	1965	1.01942	1.04764	1.63125	1.63114	1.69374	1.43281	1.84067	1.49778	1.39128	1.59128	1.60017	1.55696	1.66146	1.36765	1.8056	1.42967	1.36477	1.51891	1.57857	1.51456	1.61763	1.44184
CTRL	NTC-5	2073	22122	4350	3437	3476	3239	3105	3305	3093	2931	1.59252	1.46944	2.60306	2.32817	2.448	2.32044	2.50122	2.48877	2.29996	2.37355	1.63456	1.5844	1.53719	1.57913	1.57061	1.69369	1.44423	1.61528	1.60948	1.55816	1.63215	1.52976
CTRL	NTC-6	1501	17742	3960	3184	3124	2768	2669	2849	2714	2598	1.15309	1.1785	2.36969	2.15679	2.2001	1.98301	2.15	2.14539	2.01814	2.10389	2.05507	1.83012	1.90799	1.68266	1.86455	1.82044	1.75019	1.78523	1.94259	1.79533	1.8425	1.76771
CTRL	NTC-7	1486	17401	3266	2933	2875	2664	2524	2705	2639	2302	1.14157	1.15585	1.95439	1.98677	2.02474	1.9085	2.0332	2.03695	1.96237	1.86418	1.71202	1.71888	1.77364	1.65117	1.78105	1.7623	1.71901	1.61283	1.71545	1.71241	1.77168	1.66592
CTRL	NTC-8	1439	16332	809	543	653	616	648	536	632	475	1.10547	1.08484	0.48411	0.367819	0.459879	0.441306	0.521994	0.403625	0.469957	0.38466	0.437924	0.339054	0.416005	0.406793	0.472194	0.37206	0.425122	0.354577	0.388489	0.411399	0.422127	0.389849
CTRL	NTC-9	1826	20870	1503	1338	1311	1302	1253	1257	997	941	1.40277	1.38627	0.899404	0.90634	0.92328	0.93276	1.00935	0.946562	0.741372	0.762031	0.641165	0.653796	0.658186	0.672854	0.719543	0.68281	0.528508	0.549698	0.64748	0.66552	0.701177	0.539103
raf	raf-transgene_1	1084	12711	769	662	998	908	638	592	1781	2087	0.832748	0.844318	0.460174	0.448428	0.702848	0.650496	0.513939	0.445795	1.32436	1.69007	0.552597	0.531113	0.84401	0.77044	0.61716	0.527994	1.59035	2.0017	0.541855	0.807225	0.572577	1.79602
raf	raf-transgene_2	1644	18994	2095	1659	2360	2099	1466	1384	4644	5791	1.26295	1.26166	1.25366	1.12378	1.66204	1.50374	1.18093	1.0422	3.45329	4.68961	0.992644	0.890714	1.316	1.19187	0.935058	0.826051	2.73431	3.71701	0.941679	1.25394	0.880554	3.22566
raf	raf-transgene_3	326	3563	237	156	334	206	153	203	551	842	0.250439	0.236669	0.141822	0.105672	0.235222	0.14758	0.123249	0.152866	0.409725	0.68186	0.566294	0.446496	0.939237	0.623568	0.49213	0.645903	1.63603	2.88107	0.506395	0.781403	0.569017	2.25855
raf	raf-transgene_4	1448	17584	2604	2060	3442	2934	2011	2018	6739	8975	1.11238	1.168	1.55825	1.39541	2.42405	2.10193	1.61995	1.51962	5.01114	7.26805	1.40082	1.1947	2.17916	1.7996	1.4563	1.30104	4.50489	6.22262	1.29776	1.98938	1.37867	5.36375
CTRL	SAFE_CUTTER-1	2878	32600	1395	1497	1103	1359	1064	1300	1079	796	2.21093	2.16543	0.834776	1.01404	0.776795	0.973595	0.857102	0.978942	0.802348	0.644609	0.377568	0.468288	0.351343	0.449608	0.387666	0.452078	0.3629	0.297682	0.422928	0.400476	0.419872	0.330291
CTRL	SAFE_CUTTER-10	831	9612	1356	1170	1185	1161	1089	1109	994	966	0.638389	0.63847	0.811438	0.792539	0.834544	0.831747	0.87724	0.835113	0.739141	0.782277	1.27107	1.24131	1.30727	1.30272	1.37415	1.30799	1.15782	1.22524	1.25619	1.30499	1.34107	1.19153
CTRL	SAFE_CUTTER-2	1627	18299	2415	2018	1835	1801	1781	1764	1654	1565	1.24989	1.2155	1.44515	1.36696	1.29231	1.29025	1.43468	1.32835	1.22992	1.26735	1.15622	1.12461	1.03394	1.0615	1.14784	1.09284	0.984022	1.04266	1.14042	1.04772	1.12034	1.01334
CTRL	SAFE_CUTTER-3	1575	17811	1485	1118	1081	975	919	1023	976	918	1.20994	1.18308	0.888632	0.757315	0.761301	0.698496	0.740297	0.770352	0.725757	0.743406	0.734442	0.640121	0.629204	0.590403	0.611845	0.65114	0.599827	0.628364	0.687281	0.609804	0.631493	0.614095
CTRL	SAFE_CUTTER-4	2201	24427	1759	1407	1403	1239	1256	1273	1004	1069	1.69085	1.62254	1.0526	0.953079	0.988072	0.887627	1.01177	0.95861	0.746577	0.865687	0.622526	0.587398	0.584365	0.547058	0.598379	0.590807	0.44154	0.533537	0.604962	0.565712	0.594593	0.487539
CTRL	SAFE_CUTTER-5	1761	20819	3570	3016	2831	3013	2819	2817	3136	2454	1.35283	1.38289	2.13631	2.04299	1.99375	2.15853	2.27084	2.12129	2.33194	1.98727	1.57914	1.47734	1.47376	1.56089	1.67858	1.53396	1.72375	1.43705	1.52824	1.51732	1.60627	1.5804
CTRL	SAFE_CUTTER-6	714	8023	514	524	456	470	454	521	586	398	0.548507	0.532922	0.307581	0.354949	0.321141	0.336711	0.365718	0.39233	0.435751	0.322304	0.560759	0.666044	0.585481	0.63182	0.666752	0.736187	0.794431	0.604788	0.613401	0.608651	0.701469	0.699609
CTRL	SAFE_CUTTER-7	288	3479	484	398	420	422	390	406	294	361	0.221247	0.23109	0.289628	0.269599	0.295788	0.302323	0.314163	0.305731	0.218619	0.292342	1.30907	1.16664	1.33691	1.30825	1.41997	1.323	0.988124	1.26506	1.23786	1.32258	1.37148	1.12659
CTRL	SAFE_CUTTER-8	1284	15141	3327	2741	2681	2354	2735	2552	2227	2358	0.986392	1.00573	1.9909	1.85671	1.88811	1.68642	2.20317	1.92174	1.656	1.90953	2.01836	1.84613	1.91416	1.67681	2.23357	1.91079	1.67885	1.89866	1.93225	1.79549	2.07218	1.78875
CTRL	SAFE_CUTTER-9	1065	12384	1538	1482	1194	1347	1133	1239	1027	857	0.818152	0.822598	0.920348	1.00388	0.840882	0.964998	0.912684	0.933007	0.76368	0.694007	1.12491	1.22038	1.02778	1.17311	1.11554	1.13422	0.933421	0.843678	1.17265	1.10045	1.12488	0.88855
TCF7	TCF7_1	2203	26662	3700	3307	3209	3061	2720	2891	2572	2423	1.69238	1.771	2.2141	2.24011	2.25996	2.19292	2.19109	2.17702	1.91255	1.96217	1.30827	1.26488	1.33537	1.23824	1.29468	1.22926	1.13009	1.10794	1.28658	1.2868	1.26197	1.11902
TCF7	TCF7_2	1823	21178	2491	2187	2235	2182	1784	1874	1557	1400	1.40046	1.40673	1.49063	1.48144	1.57401	1.5632	1.4371	1.41118	1.15779	1.13373	1.06438	1.05311	1.12392	1.11123	1.02616	1.00316	0.826721	0.805935	1.05875	1.11758	1.01466	0.816328
TCF7	TCF7_3	526	5842	599	571	546	510	527	492	440	380	0.404083	0.38805	0.358445	0.386786	0.384524	0.365367	0.424523	0.370492	0.327185	0.307728	0.887059	0.996742	0.951598	0.941545	1.05059	0.954752	0.809699	0.79301	0.941901	0.946571	1.00267	0.801355
TCF7	TCF7_4	1468	17754	1027	1084	907	1158	804	916	932	668	1.12774	1.1793	0.614563	0.734284	0.638761	0.829598	0.64766	0.689778	0.693038	0.540953	0.544949	0.622646	0.566406	0.703469	0.574297	0.584906	0.614535	0.458709	0.583798	0.634937	0.579602	0.536622
ZNF26	ZNF26_1	732	8283	607	494	438	454	395	399	408	386	0.562335	0.550192	0.363232	0.334628	0.308464	0.325248	0.318191	0.30046	0.30339	0.312587	0.645935	0.608202	0.548541	0.591154	0.565838	0.5461	0.539518	0.568141	0.627069	0.569848	0.555969	0.55383
ZNF26	ZNF26_2	226	2952	180	157	166	124	122	100	121	177	0.173617	0.196084	0.107713	0.106349	0.116907	0.0888343	0.0982767	0.0753032	0.089976	0.143336	0.620405	0.542365	0.673358	0.453041	0.566054	0.384035	0.518243	0.730994	0.581385	0.5632	0.475044	0.624619
ZNF26	ZNF26_3	70	791	226	64	124	91	123	50	51	98	0.0537752	0.0525416	0.13524	0.0433526	0.0873278	0.0651929	0.0990823	0.0376516	0.0379238	0.0793614	2.51491	0.82511	1.62394	1.24079	1.84253	0.716606	0.705227	1.51045	1.67001	1.43236	1.27957	1.10784
ZNF26	ZNF26_4	2263	25119	3867	3099	3154	2805	2780	2458	2584	2480	1.73848	1.66851	2.31403	2.09921	2.22122	2.00952	2.23942	1.85095	1.92147	2.00833	1.33107	1.25814	1.27768	1.20438	1.28815	1.10935	1.10526	1.20367	1.2946	1.24103	1.19875	1.15446

### Sheet: Mageck mle
Gene	sgRNA	Day20|beta	Day20|z	Day20|p-value	Day20|fdr	Day20|wald-p-value	Day20|adjusted wald-p-value	Day20|wald-fdr	Day20_Treated|beta	Day20_Treated|z	Day20_Treated|p-value	Day20_Treated|fdr	Day20_Treated|wald-p-value	Day20_Treated|adjusted wald-p-value	Day20_Treated|wald-fdr	Day22|beta	Day22|z	Day22|p-value	Day22|fdr	Day22|wald-p-value	Day22|adjusted wald-p-value	Day22|wald-fdr	Day22_Treated|beta	Day22_Treated|z	Day22_Treated|p-value	Day22_Treated|fdr	Day22_Treated|wald-p-value	Day22_Treated|adjusted wald-p-value	Day22_Treated|wald-fdr
FOS	4	-0.70114	-3.9644	0	0	7.3578e-05	0.00176587	0.0018394	-0.64686	-3.6573	0	0	0.00025489	0.00611736	0.0063722	-0.72723	-4.1104	0	0	3.9493e-05	0.000947832	0.00098733	-0.57805	-3.2676	0.04	0.14286	0.0010847	0.0260328	0.013559
EGR2	4	-0.50641	-3.2698	0.04	0.2	0.0010762	0.0258288	0.013453	-0.51041	-3.2955	0.04	0.2	0.00098236	0.0235766	0.01228	-0.54611	-3.5258	0.04	0.16667	0.00042224	0.0101338	0.005278	-0.51599	-3.3312	0.04	0.14286	0.00086471	0.020753	0.013559
ELF4	4	-0.40976	-2.475	0.04	0.2	0.013325	0.3198	0.048948	-0.41874	-2.5288	0.04	0.2	0.011446	0.274704	0.048886	-0.44377	-2.6793	0.04	0.16667	0.0073787	0.177089	0.036893	-0.45944	-2.7731	0.04	0.14286	0.0055519	0.133246	0.025812
FOSL1	4	-0.48957	-3.0346	0.04	0.2	0.0024086	0.0578064	0.020072	-0.50803	-3.1443	0.04	0.2	0.001665	0.03996	0.013875	-0.46412	-2.8704	0.04	0.16667	0.004099	0.098376	0.025619	-0.443	-2.7373	0.04	0.14286	0.006195	0.14868	0.025812
FOSB	4	-0.30118	-2.7341	0.08	0.33333	0.0062546	0.15011	0.039091	-0.29445	-2.6729	0.08	0.33333	0.0075189	0.180454	0.046993	-0.35439	-3.2169	0.04	0.16667	0.001296	0.031104	0.0108	-0.30709	-2.7874	0.12	0.375	0.0053131	0.127514	0.025812
EGR3	4	-0.22681	-2.3486	0.2	0.41667	0.018843	0.452232	0.058884	-0.23808	-2.4653	0.2	0.41667	0.013688	0.328512	0.048886	-0.24181	-2.5039	0.08	0.25	0.012285	0.29484	0.043874	-0.23354	-2.4183	0.2	0.4	0.015595	0.37428	0.055697
ETV5	4	-0.16785	-1.8246	0.2	0.41667	0.068054	1	0.15467	-0.22888	-2.4877	0.2	0.41667	0.012858	0.308592	0.048886	-0.15094	-1.6405	0.2	0.35714	0.1009	1	0.19404	-0.20211	-2.1963	0.2	0.4	0.028073	0.673752	0.065921
TCF7	4	-0.069134	-1.0182	0.4	0.625	0.3086	1	0.42861	-0.03988	-0.58727	0.4	0.61111	0.55702	1	0.69627	-0.07618	-1.1216	0.24	0.375	0.26201	1	0.34475	-0.15237	-2.2429	0.2	0.4	0.024905	0.59772	0.065921
ZNF26	4	-0.091954	-0.61614	0.36	0.625	0.5378	1	0.63043	-0.18093	-1.208	0.2	0.41667	0.22705	1	0.33389	-0.24818	-1.6508	0.08	0.25	0.098783	1	0.19404	-0.14713	-0.97906	0.2	0.4	0.32755	1	0.48169
NPAS2	4	-0.1389	-1.0466	0.2	0.41667	0.29529	1	0.42861	-0.18582	-1.3985	0.2	0.41667	0.16196	1	0.26993	-0.20085	-1.51	0.2	0.35714	0.13105	1	0.21841	-0.12157	-0.91391	0.24	0.4	0.36076	1	0.50106
Safe	10	-0.08566	-1.3519	0	0	0.17642	1	0.27565	-0.12966	-2.046	0	0	0.04076	0.97824	0.1019	-0.06471	-1.021	0	0	0.30724	1	0.38405	-0.10363	-1.6348	0	0	0.10208	1	0.19631
EGR4	4	-0.044946	-0.59062	0.4	0.625	0.55478	1	0.63043	-0.072398	-0.95129	0.4	0.61111	0.34146	1	0.44929	-0.098732	-1.2972	0.24	0.375	0.19457	1	0.27023	-0.093272	-1.2254	0.24	0.4	0.22044	1	0.3674
NR4A1	4	-0.1787	-1.395	0.2	0.41667	0.16301	1	0.27169	-0.22222	-1.7346	0.2	0.41667	0.082814	1	0.17253	-0.19546	-1.5256	0.2	0.35714	0.12711	1	0.21841	-0.087014	-0.67916	0.24	0.4	0.49704	1	0.62129
KLF10	4	-0.10777	-1.7071	0.32	0.61538	0.087795	1	0.16884	-0.093528	-1.4814	0.36	0.61111	0.13849	1	0.2473	-0.13901	-2.2017	0.2	0.35714	0.027686	0.664464	0.069216	-0.080757	-1.279	0.28	0.4375	0.20089	1	0.35874
ARID3B	4	0.057555	0.70005	0.76	0.90909	0.4839	1	0.62537	-0.0052579	-0.063945	0.44	0.61111	0.94901	1	0.94901	0.053084	0.64556	0.48	0.63158	0.51856	1	0.5944	-0.0093067	-0.11316	0.44	0.61111	0.9099	1	0.9099
MXD1	4	0.00076409	0.014838	0.48	0.66667	0.98816	1	0.98816	-0.0064285	-0.12483	0.44	0.61111	0.90066	1	0.93818	0.03149	0.61147	0.44	0.61111	0.54089	1	0.5944	-0.0058761	-0.1141	0.44	0.61111	0.90916	1	0.9099
BHLHE40	4	0.17246	2.0395	0.92	0.95833	0.041397	0.993528	0.11499	0.092308	1.0917	1	1	0.27499	1	0.38192	0.11205	1.3252	0.8	0.86957	0.18512	1	0.27023	0.034253	0.40507	0.52	0.61905	0.68543	1	0.76516
JUNB	4	0.11679	2.5273	1	1	0.011496	0.275904	0.048948	0.082356	1.7822	0.92	1	0.074723	1	0.16983	0.11087	2.3992	0.8	0.86957	0.016429	0.394296	0.05134	0.034368	0.74367	0.52	0.61905	0.45708	1	0.60142
CSRNP1	4	-0.0028468	-0.030713	0.48	0.66667	0.9755	1	0.98816	-0.019161	-0.20672	0.44	0.61111	0.83623	1	0.90895	0.031668	0.34165	0.44	0.61111	0.73262	1	0.73262	0.035224	0.38	0.52	0.61905	0.70394	1	0.76516
EN2	4	0.096601	1.6291	0.88	0.95652	0.1033	1	0.18446	0.076942	1.2976	0.92	1	0.19444	1	0.30381	0.077936	1.3143	0.64	0.7619	0.18875	1	0.27023	0.065322	1.1016	0.64	0.72727	0.27064	1	0.42288
ID4	4	0.04949	0.37437	0.76	0.90909	0.70813	1	0.76971	0.033607	0.25419	0.64	0.84211	0.79935	1	0.90835	0.053646	0.40573	0.52	0.65	0.68494	1	0.71348	0.083168	0.62898	0.72	0.78261	0.52936	1	0.63019
FOSL2	4	0.23435	2.4649	0.8	0.90909	0.013705	0.32892	0.048948	0.21334	2.2439	0.76	0.90476	0.024838	0.596112	0.077618	0.2381	2.5043	0.88	0.91667	0.012269	0.294456	0.043874	0.2076	2.1834	0.8	0.8	0.029005	0.69612	0.065921
EGR1	4	0.20459	1.9213	0.8	0.90909	0.054689	1	0.13672	0.21978	2.064	0.76	0.90476	0.039015	0.93636	0.1019	0.18651	1.7515	1	1	0.079856	1	0.18149	0.23866	2.2413	0.76	0.79167	0.025004	0.600096	0.065921
raf	4	-0.26738	-0.67402	0.2	0.41667	0.5003	1	0.62537	0.10552	0.26632	1	1	0.78999	1	0.90835	-0.23925	-0.60248	0.12	0.3	0.54685	1	0.5944	1.1435	2.8914	0	0	0.0038349	0.0920376	0.025812
