## Supplementary Table 3 for "Targeted Perturb-seq Reveals EGR1 and FOS as Key Regulators of the Transcriptional RAF-MAPK Response"

### Sheet: HEK_RAF_targets_inner_primers
seq_id	seq_len	start	end	primer_len	primer_id	penalty	sequence	tm	gc_percent	self_any_th	self_end_th	hairpin_th	end_stability	pcr_product_size	intergenic_off_targets	intronic_off_targets	exonic_off_targets
ANXA2	6312	6105	6124	20	ANXA2.primer_left_4	0.772911	AGGGCGACTACCAGAAAGCG	62.227	60	0	0	0	4.68	288	1	0	0
ARC	2809	2632	2651	20	ARC.primer_left_6	0.472049	GCTGGCTCAGGGTTCATCGT	62.528	60	4.65	0	31.21	3.73	258	1	0	0
ARID3B	4103	3957	3976	20	ARID3B.primer_left_8	0.696451	GTCACCCAGAGCCCGATGAG	62.304	65	0	0	0	2.9	227	0	0	0
ARID5B	1489	1386	1405	20	ARID5B.primer_left_0	0.147505	ATAACAGCCCGCCGTCAGTG	62.852	60	0	0	0	3.66	184	0	0	0
ARID5B.2	4470	4280	4303	24	ARID5B.2.primer_left_6	4.06989	AGGCTGACTGACTGTCCTAGTTGT	63.07	50	5.17	0	44.75	3.32	271	0	0	1
BACH1	762	562	581	20	BACH1.primer_left_2	0.342898	TGTGCTGTGCGATGTCACCA	62.657	55	0	0	36.17	4.17	281	0	0	0
BACH1.2	1201	1068	1088	21	BACH1.2.primer_left_1	1.85692	GGAGGAGTCCCGGAGTGTAGA	62.143	61.905	0.73	0	36.76	2.59	214	0	0	1
BAIAP2	5045	4844	4863	20	BAIAP2.primer_left_0	0.114111	TGAAGAGCTTCCGCGCCTTC	63.114	60	0	7.61	43.94	3.46	282	0	0	0
BAIAP2.2	381	188	207	20	BAIAP2.2.primer_left_2	0.167632	CACTGACAGAGGAGCGCAGG	62.832	65	11.47	0	0	4.85	274	0	0	1
BHLHE40	2892	2714	2740	27	BHLHE40.primer_left_0	7.92702	AGTCGTTGCCTTTATTTGTAAAGCTGT	62.073	37.037	0	0	36.12	4.4	259	0	0	0
BHLHE40.2	2650	2524	2544	21	BHLHE40.2.primer_left_4	2.9203	CCCAACGGCATATGGAGTGTC	61.08	57.143	4.56	0	39.12	3.67	207	0	0	1
BTG2	590	440	459	20	BTG2.primer_left_0	0.11327	GGTGTCCTACCGCATTGGGG	62.887	65	17.57	17.57	44.64	4.96	231	0	0	0
BTG2.2	2630	2434	2454	21	BTG2.2.primer_left_0	1.06934	ACTGCAGGCTGTGTTCTTGCA	63.069	52.381	19.93	4.95	0	4.08	277	1	0	1
BTG3	1407	1192	1215	24	BTG3.primer_left_0	4.7109	AGTGAAGTTAGATGGGCCAAACCA	62.289	45.833	11.89	2.32	46.24	3.67	296	0	0	0
C6orf141	513	408	428	21	C6orf141.primer_left_0	3.39042	TGTGTTAGGTGGATGAACCGC	60.61	52.381	0	0	45.53	5.68	186	0	0	0
C6orf141.2	1187	1005	1024	20	C6orf141.2.primer_left_0	0.971875	CGCTTCGGGGAGGCAGATTA	62.028	60	0.73	0	34.22	1.75	263	0	0	1
CA2	1437	1243	1266	24	CA2.primer_left_0	6.98068	TGAGCTAGTTAAGGCAAATCAGGT	60.019	41.667	0	0	0	4	275	0	0	0
CAVIN1	3443	3280	3300	21	CAVIN1.primer_left_8	1.11016	TAAGGGATTGGGGGAGGGAGC	63.11	61.905	0	0	0	4.7	244	0	2	0
CAVIN1.2	2243	2031	2050	20	CAVIN1.2.primer_left_9	1.08471	CGCATGGCCATGGCTTTGGA	64.085	60	39.72	14.93	39.25	3.53	293	12	10	1
CDKN1A	2231	2031	2050	20	CDKN1A.primer_left_5	0.322309	GGCTATGGACAGGGCATGCC	63.322	65	29.47	29.47	0	4.4	281	5	0	0
CEBPD	1105	889	908	20	CEBPD.primer_left_4	1.26462	CCATACCTCAGACCCGACGG	61.735	65	6.99	6.99	0	4.79	297	0	0	0
CEP170B	6701	6568	6587	20	CEP170B.primer_left_1	0.114111	GTCACGCTTCATCCACGGCT	63.114	60	0	0	0	5.52	214	0	0	0
CHSY1	4453	4284	4304	21	CHSY1.primer_left_5	2.90592	TGGAAACGCTTTTTCCCCTCC	61.094	52.381	18.99	3.79	45.59	4.3	250	0	0	0
CLU	3510	3374	3393	20	CLU.primer_left_0	0.322235	TACCGCAAAAAGCACCGGGA	62.678	55	6.32	0	46.13	5.14	217	0	0	0
CLU.2	91	55	73	19	CLU.2.primer_left_5	1.56621	CTGGAGACCTGCCGCGTTG	63.566	68.421	4.92	0	0	4.1	117	0	0	1
COL6A2	3299	3113	3132	20	COL6A2.primer_left_0	0.088531	CGGCTTCTTCGACCGCTTCA	63.089	60	0	0	40.55	3.02	267	0	0	0
CRABP2	945	782	801	20	CRABP2.primer_left_7	0.761553	TCTGGGGGTCACTGGGATGC	63.762	65	0	0	0	3.91	244	5	0	0
CSRNP1	3033	2838	2857	20	CSRNP1.primer_left_2	0.747928	GCGAACCATGCCCCAGACTA	62.252	60	0	0	0	2.59	276	2	2	0
DUSP1	1881	1729	1749	21	DUSP1.primer_left_4	4.7659	TGTAGGTGTCTGCCTTCACAA	59.234	47.619	0	0	39.94	3.33	233	0	0	0
DUSP5	2349	2177	2196	20	DUSP5.primer_left_1	0.184316	TATCCTGGGTCAGTGGCGGT	62.816	60	0	0	0	5.68	253	0	0	0
EFNB2	2359	2142	2161	20	EFNB2.primer_left_4	0.916165	ACTTGTCACACGGACCTCGG	62.084	60	0	0	46.38	4.63	298	0	0	0
EFNB2.2	4863	4676	4696	21	EFNB2.2.primer_left_2	1.71878	ACGGCAGTGTCATTCCCCTTT	62.281	52.381	0	0	0	3.11	268	0	0	1
EGR1	2965	2814	2833	20	EGR1.primer_left_1	0.20518	GGCTGAGCTGAGCTTCGGTT	62.795	60	24.64	0	39.88	4.44	232	0	0	0
EGR2	3380	3196	3218	23	EGR2.primer_left_1	3.4615	GGTCTGCATGTAAATGGGTTGCC	62.539	52.174	0	0	0	4.52	265	0	0	0
EGR3	4325	4108	4130	23	EGR3.primer_left_0	6.59605	ACAGGAAAACCTATGGGGAATGA	59.404	43.478	0	0	38.76	2.57	298	0	0	0
EGR4	2229	2045	2064	20	EGR4.primer_left_1	0.668039	CTGTCACCCTTGTCAGCCGC	63.668	65	0	0	33.09	6.53	265	0	0	0
ELF4	4123	3943	3962	20	ELF4.primer_left_3	0.559615	GCCAAGTTTGAGGGCAAGGC	62.44	60	0	0	46.92	4.35	261	1	2	0
EMP1	2612	2395	2417	23	EMP1.primer_left_9	3.87765	GCCAGCAAAAACTGTGGGAAGAT	62.122	47.826	0	0	35.83	2.4	298	0	0	0
EMP3	902	733	752	20	EMP3.primer_left_1	0.125018	ACCATGCGACGAGGAGGTCT	63.125	60	0	0	34.75	3.85	250	0	0	0
EN2	1310	1157	1176	20	EN2.primer_left_6	0.284136	CGGGCAACAAGAACACGCTG	62.716	60	0	0	39.74	5.18	234	0	0	0
EN2	1510	1316	1342	27	EN2.2.primer_left_0	8.50989	GGGCCAGTGTATAAAGATTATACCAGC	61.49	44.444	4.39	11.85	31.26	4.85	275	0	0	1
EPHA2	3809	3594	3614	21	EPHA2.primer_left_7	1.36428	GCTTTCCTGGGCCTTTGCAAG	62.636	57.143	4.53	1.27	40.13	4.01	296	1	0	0
ERRFI1	2968	2828	2850	23	ERRFI1.primer_left_0	4.9897	AGAAGGTGCTCACTAACAGAGGT	61.01	47.826	0	0	33.72	3.85	221	0	0	0
ETS1	101	7	25	19	ETS1.primer_left_0	1.33401	GAGAGCGAACGAGGCAGCC	63.334	68.421	1.84	1.84	0	4.85	175	0	0	0
ETS1.2	5405	5304	5329	26	ETS1.2.primer_left_0	9.47999	GCAGGTGCTTTTTAAAAATCAGAACT	59.52	34.615	15.54	11.81	38.21	3.01	182	0	0	1
ETV5	547	390	413	24	ETV5.primer_left_4	4.43864	AGCTGAAGCACAAGTTCCTGATGA	62.561	45.833	4.9	0	45.16	2.92	238	0	0	0
ETV5.2	826	699	719	21	ETV5.2.primer_left_9	1.90228	TGGACACAGATCTGGCTCACG	62.098	57.143	26.08	9.72	34.19	4.35	208	0	0	1
ETV5.3	3947	3818	3837	20	ETV5.3.primer_left_0	0.069615	CACTGGGCATAGGACAGCGG	62.93	65	0	0	35.7	5.52	210	0	0	1
FAM83G	5077	4964	4983	20	FAM83G.primer_left_9	0.492132	CTGCGGAGGGAGAGAGCCTT	63.492	65	0	0	32.53	4.35	194	9	13	0
FAM83H	6077	5976	5995	20	FAM83H.primer_left_5	0.286469	TGGGAAAGGTGCCTGGAAGC	62.714	60	0	0	35.89	3.86	182	3	4	0
FBXO32	674	533	552	20	FBXO32.primer_left_0	0.75553	TAACTACGTGGTCCGGGCCC	63.756	65	25.56	13.57	42.24	5.8	222	0	0	0
FGFRL1	3859	3678	3698	21	FGFRL1.primer_left_8	1.09715	ATGGCTAGTGGCTCATCCCCA	63.097	57.143	0	0	41.46	4.96	262	0	3	0
FHL2	2547	2404	2426	23	FHL2.primer_left_0	3.30567	CAGGGAAAGAGAAAACTCGCCCT	62.694	52.174	16.38	16.38	41.54	5.19	224	0	0	0
FLNC	9024	8815	8834	20	FLNC.primer_left_6	0.617977	TGACCCCGAGGACTTGGTCT	62.382	60	13.74	0	45.98	3.85	290	1	0	0
FOS	1972	1869	1892	24	FOS.primer_left_1	4.43215	TCATGCATTGTTGAGGTGGTCTGA	62.568	45.833	0	0	0	3.27	184	0	0	0
FOSB	4356	4175	4194	20	FOSB.primer_left_2	0.418728	GCCAATGCTCCAGCTGTCGT	63.419	60	13.81	0	42.66	4.34	262	0	1	0
FOSL1	1430	1341	1360	20	FOSL1.primer_left_2	0.858989	CAGGTGATTGGACCAGGCCA	62.141	60	5.01	0	38.63	5.36	170	0	1	0
FOSL2	2315	2175	2196	22	FOSL2.primer_left_6	2.02897	GCCTTGGAGAACTCGGTTTGGT	63.029	54.545	0	0	0	3.67	221	0	0	0
FOSL2.2	6068	5925	5947	23	FOSL2.2.primer_left_4	4.0374	TCCTCTCTCTCTTCTCGCTTCCT	61.963	52.174	0	0	0	3.36	224	0	0	1
FOSL2.3	6677	6502	6522	21	FOSL2.3.primer_left_6	1.13277	AGGCAGAACCGCAAGCTCAAA	63.133	52.381	0	0	46.52	2.69	256	0	0	1
GADD45B	1875	1686	1705	20	GADD45B.primer_left_3	0.069339	TCCAGACTGTCCACTCGGGG	63.069	65	3.76	0	37.22	5.73	270	0	0	0
GAL	618	501	520	20	GAL.primer_left_8	1.20276	CCTCGACCGCCTCCTGGATC	64.203	70	0	0	34.57	3.36	198	1	0	0
GEM	2072	1926	1950	25	GEM.primer_left_0	7.48604	TGATACCCTGTAGTGCAAAATGTCA	60.514	40	0	0	0	3.58	227	0	0	0
GPC1	3574	3359	3378	20	GPC1.primer_left_0	0.156088	GGTCAGGTCCCCATGGCTTG	62.844	65	6.09	0	0	4.01	296	3	0	0
GPRC5A	6444	6270	6290	21	GPRC5A.primer_left_5	1.37138	TCTCCTCTCCCTTCTGCGTGT	62.629	57.143	0	0	0	4.49	255	1	0	0
GPRC5A.2	3924	3798	3817	20	GPRC5A.2.primer_left_1	0.844343	TGGGACCACAGACGTGCACT	63.844	60	16.19	1.46	42.17	4.4	207	2	3	2
GPRIN1	4105	3984	4003	20	GPRIN1.primer_left_9	0.817268	GCTGGGCTCACAGAAGCTCT	62.183	60	2.85	0	43.53	4.09	202	10	4	0
GPSM1	3880	3677	3696	20	GPSM1.primer_left_9	0.50973	CCTCCCAAGACTGCCAAGGG	62.49	65	0	0	40.98	3.95	284	2	1	0
HBEGF	2227	2064	2084	21	HBEGF.primer_left_7	1.04209	GTGCAGCAGAGGACAGTCTGG	62.958	61.905	4.53	0	43.71	3.86	244	2	1	0
HBEGF.2	415	262	281	20	HBEGF.2.primer_left_1	0.18462	CTCGGTGCGGGACCATGAAG	63.185	65	19.13	6.28	46.55	3.02	234	0	0	1
HGS	4575	4468	4487	20	HGS.primer_left_2	0.173223	GCCCTGTGGGTCATGGTCTG	62.827	65	4.42	0	46.51	3.51	188	5	1	0
HMGCS1	3392	3299	3323	25	HMGCS1.primer_left_0	8.76222	TTTAAAGAATGGTGGCAAAATGGTG	59.238	36	0	0	0	4.17	174	0	0	0
HOMER1	2649	2532	2553	22	HOMER1.primer_left_4	2.29275	ACCTGGAGGGACAACTGTCTGA	62.707	54.545	9.6	0	44.2	3.27	198	1	0	0
HOMER1.2	4988	4861	4882	22	HOMER1.2.primer_left_0	5.70406	AGGTTGTGTGCCTACTGTAGTT	59.296	45.455	13.42	0	33.97	2.24	208	0	1	1
HSPA8	2976	2791	2810	20	HSPA8.primer_left_4	0.138729	GCCTGGGGGATTTCCTGGTG	62.861	65	0	0	42.98	4.17	266	1	4	0
ID4	804	592	611	20	ID4.primer_left_2	0.352441	CGACTGCTATAGCCGCCTGC	63.352	65	21.84	5.72	41.18	4.85	293	0	0	0
ID4.2	1361	1223	1245	23	ID4.2.primer_left_0	3.30567	GCCTACTTTGTGACCAAGGAGCT	62.694	52.174	3.21	0	32.36	4.09	219	0	0	1
IER2	2936	2813	2832	20	IER2.primer_left_9	0.905243	ACACGGACACAATCAGCCGA	62.095	55	7.16	0	46.29	5.54	204	0	0	0
IL11	1072	984	1003	20	IL11.primer_left_3	0.733184	GGGTCCCGGATTCTTGGGTC	62.267	65	0.73	8.22	46.13	4.46	169	0	0	0
IL6R	3154	3021	3039	19	IL6R.primer_left_8	1.21582	ATGGTGGCCCACGCACTTC	63.216	63.158	7.99	0	45.65	3.01	214	1	0	0
IL6R.2	5630	5469	5491	23	IL6R.2.primer_left_1	4.14903	AGGAGGAAAGGATTGGAACAGCA	61.851	47.826	0	0	42.39	4.41	242	0	0	1
INF2	2142	2044	2063	20	INF2.primer_left_5	0.440297	CTGCGCGCTCCTCATGACAA	63.44	60	33.29	5.84	0	3.18	179	0	0	0
INF2.2	5198	5016	5035	20	INF2.2.primer_left_0	0.157127	CCCCGTTCCAGCATGTCCAG	63.157	65	0	0	0	3.86	263	8	0	1
INPP1	1855	1687	1706	20	INPP1.primer_left_0	0.041458	GTGGATCGGTGGGCCAACAA	63.041	60	23.66	2.26	32.68	2.83	249	0	0	0
IRS2	6874	6677	6701	25	IRS2.primer_left_0	6.04602	TGGGTCTTTGTACATTTTGCCTGAC	61.954	44	0	0	0	3.51	278	0	0	0
IRS2.2	5502	5312	5331	20	IRS2.2.primer_left_5	0.21179	GTGGGAGGGAAGGGCTTTGG	62.788	65	0	0	0	3.28	271	15	15	1
JUN	1866	1747	1766	20	JUN.primer_left_1	0.140727	AGGAAGCGCATGAGGAACCG	62.859	60	11.47	0	0	4.44	200	0	0	0
JUNB	1682	1479	1498	20	JUNB.primer_left_2	0.785819	CCAGTCCTTCCACCTCGACG	62.214	65	0	0	0	5.12	284	0	1	0
KCNK1	2048	1835	1855	21	KCNK1.primer_left_8	1.25524	GTCAGGGTGCAAGGAAGAGGC	63.255	61.905	0	0	0	4.7	294	1	0	0
KCNK1.2	2383	2239	2261	23	KCNK1.2.primer_left_8	3.11434	TGGTTTGCATGTACCCACCCAAA	63.114	47.826	9.8	0.44	33.34	3.28	225	1	0	1
KCTD12.2	4416	4230	4252	23	KCTD12.2.primer_left_2	3.2114	AGCACCTTTAGATCCCTTCCCCT	62.789	52.174	0	0	0	4.79	267	0	0	1
KLF10	3679	3496	3518	23	KLF10.primer_left_9	3.8375	TTTGGGGATGTGGAGGTAGTTGG	62.163	52.174	0	0	0	3.77	264	0	0	0
KLF10.2	3154	2972	2995	24	KLF10.2.primer_left_0	4.98503	AGTCTTTCCAGTCAACATCGTGGA	62.015	45.833	0	0	37.31	4.02	263	0	0	1
KLF13	1307	1090	1109	20	KLF13.primer_left_1	0.30675	CACACACACGGGCGAGAAGA	62.693	60	0	0	0	2.87	298	0	0	0
KLF13.2	6705	6582	6603	22	KLF13.2.primer_left_1	2.0833	ACCAGCACCCACCATAATTCCG	62.917	54.545	0	0	0	4.3	204	0	0	1
KLF4	3080	2974	2997	24	KLF4.primer_left_7	4.56694	ATGCACTGTGGTTTCAGATGTGCA	63.567	45.833	17.87	17.87	43.58	4.57	187	0	1	0
KLF5.2	1819	1720	1739	20	KLF5.2.primer_left_2	0.145813	GTACCTGGGAAGGCTGCGAC	62.854	65	0	0	0	5.19	180	0	0	1
KLHL21	6310	6124	6146	23	KLHL21.primer_left_9	3.04673	TCAGGATAGATGCTGGGATGCCT	62.953	52.174	4.35	0	45.06	4.75	267	0	0	0
KRT18	1896	1712	1731	20	KRT18.primer_left_9	0.578123	CCGCTACGCCCTACAGATGG	62.422	65	0	0	0	3.51	265	1	0	0
KRT18.2	2113	1962	1981	20	KRT18.2.primer_left_0	0.155773	TCCCTTCTACTCCACGGGGC	63.156	65	0	0	35.58	5.8	232	0	0	1
KRT8	3312	3206	3225	20	KRT8.primer_left_4	0.546227	CAAGTGAACAGCTGCGGCAG	62.454	60	25.21	25.21	41.7	4.85	187	3	2	0
KRT8.2	498	319	338	20	KRT8.2.primer_left_5	0.809512	GGAGGGTCAGACAAGGCTGG	62.19	65	2.58	0	36.55	4.85	260	8	6	1
LRRC8B	3646	3486	3506	21	LRRC8B.primer_left_9	1.10233	TAAAAGTATGCTCGGCCGGGC	63.102	57.143	42.75	42.75	43.05	6.13	241	0	0	0
LRRC8B.2	6796	6601	6622	22	LRRC8B.2.primer_left_2	2.74646	TCAGGGTACATCTGTGTGGCAC	62.254	54.545	11.55	11.55	39.39	5.01	276	0	0	1
LY6K	2249	2061	2080	20	LY6K.primer_left_1	0.085223	GTGCAGCGATGGAGAGACCC	62.915	65	1.46	0	38	4.46	269	0	0	0
MAFB	2131	1922	1940	19	MAFB.primer_left_5	1.31815	GCTCGGCGCCCAAATCTCA	63.318	63.158	23.46	0	0	3.27	290	0	0	0
MAFB.2	3204	3039	3058	20	MAFB.2.primer_left_3	1.0479	CTGCTGGCCGGATGCATTTT	61.952	55	18.31	0	43.89	1.82	246	0	0	1
MAFF	2559	2340	2359	20	MAFF.primer_left_4	0.682851	GGGGATCGCTTGAGTCCAGG	62.317	65	9.9	0	33.62	4.45	300	740	814	43
MAFG	1652	1487	1506	20	MAFG.primer_left_1	0.067204	CACTCAGGCCTGACCCGTTG	63.067	65	32	22.1	40.58	4.1	246	0	0	0
MAFG.2	4918	4748	4767	20	MAFG.2.primer_left_8	0.392861	GGGAGAAGACCCCGGGATCT	62.607	65	26.32	20.13	43.81	2.75	251	0	2	1
MCL1	4288	4117	4136	20	MCL1.primer_left_4	1.058	ACTGGCTACGTAGTTCGGGC	61.942	60	22.98	10.99	37.78	6.13	252	0	0	0
MCL1.2	3638	3452	3474	23	MCL1.2.primer_left_3	3.41593	GGGCTCTGATTGGGCAATACTCA	62.584	52.174	0	0	0	3.41	267	0	0	1
METRNL	2166	2031	2050	20	METRNL.primer_left_2	0.06173	GGTTGGCACGGACTGACTCC	63.062	65	0	0	35.33	3.85	216	0	0	0
MFSD2A	3065	2860	2879	20	MFSD2A.primer_left_5	0.696451	GATCAGGACCTGTCTGCCGG	62.304	65	21.06	0	32.61	6.13	286	1	0	0
MIDN	3433	3340	3359	20	MIDN.primer_left_0	0.042098	TCACCCCACCTGTCGGTCTT	62.958	60	0	0	43.24	3.01	174	0	0	0
MIDN.2	3763	3602	3621	20	MIDN.2.primer_left_0	1.86177	AGGAGTAAAAGGGGCGGGTT	61.138	55	0	0	0	4.11	242	0	0	1
MMP10	1625	1463	1482	20	MMP10.primer_left_0	1.27381	TGCTAGGCGAGATAGGGGGA	61.726	60	0	0	0	4.81	243	0	0	0
MXD1	291	139	162	24	MXD1.primer_left_0	5.01342	AGGTGGATTCAACAGACCTTTGGA	61.987	45.833	0	0	32.97	3.53	233	0	0	1
MXD1.2	3109	2990	3010	21	MXD1.2.primer_left_0	2.68203	TGTCTGCACTTTGAGGTCCCT	61.318	52.381	0	0	0	4.2	200	2	0	1
NCS1	1231	1101	1120	20	NCS1.primer_left_1	0.173223	CACCCAGCCTTCTTCCGCAT	62.827	60	0	0	0	4.73	211	0	0	0
NCS1.2	1348	1130	1149	20	NCS1.2.primer_left_7	1.13133	CCTCCGTTCCTCCCGCTCTC	64.131	70	0	0	0	3.2	299	3	0	1
NDRG1	7928	7822	7841	20	NDRG1.primer_left_0	0.389468	GAGGATTTCTGGGACCCCGC	62.611	65	8.45	0	39.42	6.13	187	1	0	0
NFATC1	2861	2656	2675	20	NFATC1.primer_left_1	0.719177	CCCGTTAGTGAGACCGAGCC	62.281	65	0	0	0	4.7	286	0	0	0
NFATC1.2	5015	4902	4921	20	NFATC1.2.primer_left_3	0.434207	CCGGCACAATCGCGTCTCTT	63.434	60	5.77	0	0	2.85	194	0	0	1
NFIL3	1933	1719	1741	23	NFIL3.primer_left_6	3.54425	GCCACACAACCAATCTCTGCTTC	62.456	52.174	0	0	0	3.86	295	1	0	0
NPAS2	11283	11195	11214	20	NPAS2.primer_left_1	0.201852	GAACCAGGTGCCCCGTGTAG	62.798	65	0	0	35.12	2.74	169	1	0	0
NPAS2.2	5839	5622	5642	21	NPAS2.2.primer_left_1	2.0615	TGCTGGCCCTTTGAGTGAGAA	61.938	52.381	0	0	0	2.87	298	0	0	1
NPPC	912	792	812	21	NPPC.primer_left_8	2.70092	ACACACACACCTACACCGACT	61.299	52.381	0	0	0	4.18	201	0	0	0
NPTX2	2580	2487	2510	24	NPTX2.primer_left_0	4.06071	AGCTACTCACTGTATTGGACGGGA	62.939	50	0	0	38.94	5.14	174	0	0	0
NR4A1	6291	6129	6149	21	NR4A1.primer_left_3	1.17689	GCGCCGTGCTGTAAATAAGCC	62.823	57.143	0	0	40.06	4.35	243	0	0	0
PEA15	2596	2389	2409	21	PEA15.primer_left_4	1.60414	GTCTCCCTTTCCCTGTCTGGC	62.396	61.905	0	0	0	4.85	288	2	4	0
PFKP	4453	4307	4326	20	PFKP.primer_left_4	0.230237	GGCCAGCTATGACGTGTCGG	63.23	65	0	0	0	4.79	227	0	0	0
PHLDA1	1662	1493	1516	24	PHLDA1.primer_left_0	6.91886	TGGTGAATTTTCTAGGAGCGATGA	60.081	41.667	0	0	0	2.92	250	0	0	0
PHLDA2	639	526	545	20	PHLDA2.primer_left_0	0.044249	GGCCATACGCTGGACGAGTC	62.956	65	8.73	0	45.37	3.36	194	0	0	0
PIM1	2570	2394	2413	20	PIM1.primer_left_9	0.666299	GTTTGTGGGGTGACGGGACT	62.334	60	0	0	0	3.85	257	0	0	0
PIM3	1970	1772	1791	20	PIM3.primer_left_6	0.190139	CTGATTCCTGTGCCTGGCGT	62.81	60	14.98	0	0	5.68	279	4	0	0
PLAUR	1610	1401	1420	20	PLAUR.primer_left_8	0.673891	CCAGACTGTGGGGAGGCACT	63.674	65	0.93	0	43.63	4.4	290	9	6	0
PPP1R15A	2925	2814	2833	20	PPP1R15A.primer_left_4	0.490069	GGAACCCACCTTTAGCCCCC	62.51	65	0	0	0	5.4	192	3	0	0
PVR	3192	3023	3043	21	PVR.primer_left_3	1.55763	GGGAGAGAAGACCTTGGGCCA	63.558	61.905	0	0	0	5.36	250	0	1	0
QSOX1	3148	2930	2949	20	QSOX1.primer_left_6	0.325437	TTGCTTGGTGGGACCTGACG	62.675	60	0	0	39.58	4.35	299	0	0	0
RELT	4899	4702	4722	21	RELT.primer_left_8	1.0237	TCCCGGCAGGACTGTGATACA	62.976	57.143	3.68	0	40.93	2.29	278	0	1	0
RELT.2	3386	3188	3207	20	RELT.2.primer_left_4	0.296291	GCCCTTCCCAGCTTATCCGC	63.296	65	0	0	0	5.54	279	1	0	1
RNF122	1780	1660	1679	20	RNF122.primer_left_0	0.173358	TGGGGATGGGGGTGTCTACG	63.173	65	0	0	0	3.51	201	0	0	2
RNF19A	928	734	753	20	RNF19A.primer_left_1	0.394435	CCTGGGCTCAAGCAACCCTG	63.394	65	4.13	0	44.56	4.45	275	7	9	0
RNF19A.2	4285	4067	4090	24	RNF19A.2.primer_left_0	4.423	TGGCCAAAATACTGCCTGTACTGT	62.577	45.833	0.61	0	45.56	3.55	299	0	1	1
RRM2.2	2327	2181	2202	22	RRM2.2.primer_left_7	3.13126	CCTCACAACCAGTCCTGTCTGT	61.869	54.545	0	0	34.02	3.41	227	0	0	1
RRP12	5571	5389	5409	21	RRP12.primer_left_9	1.86906	CCAGCTCCAGGTGCTCAAGAT	62.131	57.143	13.39	0	41.81	2.4	263	0	1	0
RUNX1	3713	3619	3638	20	RUNX1.primer_left_1	0.586563	CGGCCAGGATCTCGCTGTAG	62.413	65	2.24	0	0	2.74	175	0	0	0
RUNX1.2	7194	7063	7088	26	RUNX1.2.primer_left_0	9.65754	TGTGTGTGTTTCTAAGGACTTTTTCT	59.342	34.615	0	0	0	2.52	212	0	0	1
RUNX1.3	7674	7505	7525	21	RUNX1.3.primer_left_7	1.45737	GGGGAACTGTCAAGCTGGTGT	62.543	57.143	0	0	0	4.16	250	2	1	1
SDC4	1741	1609	1628	20	SDC4.primer_left_2	0.734533	TAAACCCCGCTCCTCATGGC	62.265	60	0	0	0	4.4	213	1	1	0
SDC4.2	2475	2299	2318	20	SDC4.2.primer_left_4	0.373917	CAGCTGGGGCCTGTTGTCTG	63.374	65	5.57	0	39.73	3.51	257	4	1	1
SEH1L	5824	5656	5679	24	SEH1L.primer_left_1	4.23752	AGGAACATTTGCTTCACTGGGTGA	62.762	45.833	0	0	41.09	4.02	249	0	0	0
SEH1L.2	7154	7042	7064	23	SEH1L.2.primer_left_1	3.58139	CGGAGAGGCTTTCTGTTGAGACA	62.419	52.174	5.72	0	35.87	3.41	193	0	0	1
SERPINE2	7585	7455	7475	21	SERPINE2.primer_left_9	1.32686	CCCCATCCCCCTCCAAAGTCT	63.327	61.905	0	0	0	3.24	211	3	1	0
SERPINE2.2	7277	7187	7207	21	SERPINE2.2.primer_left_4	2.83836	AACAAGCAGGATGGCTGGAAC	61.162	52.381	0	0	45.07	3.62	171	0	0	1
SERTAD1	1027	838	857	20	SERTAD1.primer_left_0	0.10424	GCCCTCGTGCTGGAATGGTT	63.104	60	0	0	0	3.67	270	0	0	0
SGMS2	6006	5811	5835	25	SGMS2.primer_left_0	6.23117	ACCCACCAGTACCTTAATCATTGGT	61.769	44	0	0	37.92	3.67	276	0	0	0
SGMS2.2	1156	945	964	20	SGMS2.2.primer_left_1	0.147669	GAGCCTGTGGAGCTGAAGCC	63.148	65	0	0	41.75	4.35	292	7	4	1
SLC2A1	4563	4434	4453	20	SLC2A1.primer_left_4	0.168606	GAGAGGGGAAGGGCCAGTCT	62.831	65	6.18	0	38.95	3.24	210	5	6	0
SLC35G2	1853	1639	1659	21	SLC35G2.primer_left_2	1.475	TGGTCTTGCAGCTTCTCGTGC	63.475	57.143	0	0	40.29	5.34	295	0	0	0
SLC6A8	3787	3614	3633	20	SLC6A8.primer_left_6	0.491951	GCTGCTAACCTGGCCTGCTC	63.492	65	3.32	0	0	4.26	254	6	0	0
SLC6A8.2	3824	3683	3702	20	SLC6A8.2.primer_left_9	0.462374	ACCGAGCTCAGGACGCAGAT	63.462	60	25.01	4.31	0	2.9	222	0	0	1
SLC7A1	7214	7118	7138	21	SLC7A1.primer_left_5	1.34776	CAGGTTGGTCTCTGCTGGGTC	62.652	61.905	0	0	0	4.46	177	3	1	0
SLC7A1.2	4635	4500	4519	20	SLC7A1.2.primer_left_3	0.192191	CAGAAGCACGCCTAGGCTGG	63.192	65	30.55	22.3	40.93	4.85	216	0	0	1
SOX8	4335	4121	4141	21	SOX8.primer_left_9	1.24216	CTGCTTCCCCTGTGTGCTGAG	63.242	61.905	0	0	0	3.35	295	4	2	0
SPHK1	3704	3488	3507	20	SPHK1.primer_left_4	0.196845	TCTGGATGGTCAGCGGTTGC	62.803	60	0	0	43.24	4.17	297	0	0	0
SPRY2	3080	2950	2972	23	SPRY2.primer_left_0	6.91316	AGACTCTGATTTCCCTTTGGACT	59.087	43.478	0	0	41.57	3.85	211	0	0	0
TCF7	6409	6244	6264	21	TCF7.primer_left_8	1.37024	CAAAGAAAAAGGGCTGCCGGG	62.63	57.143	13.4	0	0	5.73	246	0	0	0
TCF7.2	4188	4005	4025	21	TCF7.2.primer_left_8	1.14877	CCGAGATGGCGCTATTGCACT	63.149	57.143	7.98	0	39.64	4.4	264	20	15	1
TFPI2	1009	875	900	26	TFPI2.primer_left_0	7.07409	ACAGCATGAGGAAACAAATCATTGGT	61.926	38.462	0	0	38.71	3.67	215	0	1	0
TFPI2.2	534	318	337	20	TFPI2.2.primer_left_1	0.058092	TTGCGACGATGCTTGCTGGA	63.058	55	0	0	35.36	3.86	297	0	1	1
TIMP3	1995	1786	1808	23	TIMP3.primer_left_5	3.30548	CGCTTTGGTAGATTTGGCCAGGA	63.305	52.174	5.11	0	33.41	3.86	290	0	1	0
TIMP3.2	1107	970	989	20	TIMP3.2.primer_left_0	0.140145	CCGCTGAGCTTCCCTTGGAC	63.14	65	1.78	0	0	4.02	218	2	2	1
TNC	7786	7583	7603	21	TNC.primer_left_6	1.35796	TGGCTCTGGGAATGGGAGAGG	63.358	61.905	0	0	34.87	3.69	284	2	3	0
TNFRSF12A	1567	1368	1387	20	TNFRSF12A.primer_left_0	0.005613	CCTCACGCTGGCTCACACAA	62.994	60	0	0	0	3.33	280	0	0	0
TRIB1	3461	3367	3389	23	TRIB1.primer_left_5	4.05155	GGGACTTTGAGAAGAGGGAGGAC	61.948	56.522	0	0	36.69	3.85	175	0	0	0
TRIM9	5397	5305	5325	21	TRIM9.primer_left_0	3.86605	TGCAGGGCAACACTAGTTTGA	60.134	47.619	16.88	0	35.28	2.69	173	0	0	0
TRIM9.2	4534	4354	4373	20	TRIM9.2.primer_left_3	1.10608	GTCTCTGCCCTTCGGAGCTT	61.894	60	0	0	45.76	3.74	261	2	0	1
TUBB2A	2602	2491	2510	20	TUBB2A.primer_left_3	0.273178	GCCGACGAACAAGGGGAGTT	62.727	60	0	0	0	3.01	192	0	0	1
TUBB6	2034	1830	1849	20	TUBB6.primer_left_2	0.326351	ATTGTGTTGGTGTCGGCCCC	63.326	60	0	0	0	5.8	285	0	0	0
UAP1	2792	2685	2706	22	UAP1.primer_left_5	2.25167	CCAAGGAGACCATTGGCCATCC	63.252	59.091	6.09	9.9	39.58	3.51	188	0	0	0
UBE2S	873	725	744	20	UBE2S.primer_left_4	0.476547	GAAGCTTCCTCCACCGACCC	62.523	65	15.97	0	0	4.46	229	0	3	0
UPP1	3765	3638	3657	20	UPP1.primer_left_3	0.27315	CGGCGTCCGCAATATCGAGA	62.727	60	14.19	0	41.17	4.04	208	0	0	0
VASP	1671	1460	1479	20	VASP.primer_left_3	0.274797	TTCTCCTTTCCGCACACCCG	62.725	60	0	0	0	5.28	292	0	1	0
VASP.2	2116	1965	1983	19	VASP.2.primer_left_8	1.07333	CCGGGCTGGGGGTGAGATA	63.073	68.421	3.77	0	0	1.98	232	2	1	1
VDR	3954	3821	3842	22	VDR.primer_left_9	2.74646	TGCAGAACGTATTGGTCCAGCT	62.254	50	0	0	0	4.24	214	0	0	0
VDR.2	4656	4524	4544	21	VDR.2.primer_left_3	1.34206	TCCTCTGGCTGGCTAACTGGA	62.658	57.143	2	0.83	0	3.86	213	0	0	1
VGF	2537	2426	2445	20	VGF.primer_left_1	0.383203	TTGTGCGAGTTCCCTTGCCA	62.617	55	0	0	46.06	4.92	192	1	0	0
YRDC	1714	1591	1611	21	YRDC.primer_left_8	1.83592	TTGGCAGGGGTTCAGTCCAAA	62.164	52.381	0	0	31.43	3.28	204	0	0	0
YRDC.2	1066	956	975	20	YRDC.2.primer_left_5	0.209265	CCACCGGAGCTAGGGCACTA	63.209	65	9.46	0	41.7	2.74	191	0	0	1
ZCCHC12	2068	1883	1902	20	ZCCHC12.primer_left_4	0.827517	CTGCAGCCTACGGGTCTGTT	62.172	60	0	0	38.28	3.16	266	0	0	0
ZNF26	3441	3263	3283	21	ZNF26.primer_left_8	1.06152	CTGCAACTTCCACCTCCTGGG	62.938	61.905	0	0	41.06	4.45	259	619	628	23
ZNF26.2	3038	2868	2888	21	ZNF26.2.primer_left_4	1.15514	TGGGGTGCTTCCTGTGGTAGT	63.155	57.143	0	0	36.25	2.73	251	3	1	1
ZNF26.3	4956	4772	4794	23	ZNF26.3.primer_left_3	3.22773	ACAGGATTTACAAGCAGGAGGCC	62.772	52.174	0	0	46.5	5.19	265	0	0	1
ZNF697	5404	5205	5225	21	ZNF697.primer_left_5	1.51429	ACCCCTTGAGCCATGTGGTCT	63.514	57.143	12.54	0	42.12	3.85	280	0	1	0
ZSWIM6	5385	5219	5241	23	ZSWIM6.primer_left_1	4.01874	TGGTGCAAAAGTTGTCCAGTGTC	61.981	47.826	0	0	34.07	3.67	247	0	0	0
ZSWIM6.2	5228	5051	5074	24	ZSWIM6.2.primer_left_1	4.0329	GCAGCCTTCTATCTTGCCTTGTCT	62.967	50	0	0	0	3.41	258	0	0	1
ZYX	2271	2174	2193	20	ZYX.primer_left_5	0.502891	TCTGGTCCTCGCCCATCCTG	63.503	65	0	0	0	3.86	178	2	1	0
