## Supplementary Table 4 for "Targeted Perturb-seq Reveals EGR1 and FOS as Key Regulators of the Transcriptional RAF-MAPK Response"

### Sheet: Double Ko Clones
Primer ID	Sequence	Strand	Design ID	PAM	On target score	Off target score
FOS_P_one	GCCCACGAGACCTCTGAGAC	plus	CD.Cas9.VMHJ6568.BO	AGG	53	66
FOS_P_two	CGTCACGGGCTCAACCACGG	minus	CD.Cas9.VMHJ6568.AA	TGG	76	95
FOS_E1_one	GTAGTAAGAGAGGCTATCCC	minus	Hs.Cas9.FOS.1.AE	CGG	55	74
FOS_E1_two	GGGCTTCAACGCAGACTACG	plus	Hs.Cas9.FOS.1.AA	AGG	51	90
EGR1_P_one	CACGTCACTCCGGGTCCTCC	plus	CD.Cas9.HZNB9885.AT	CGG	54	75
EGR1_P_two	CATGTACGTCACGACGGAGG	plus	CD.Cas9.HZNB9885.AC	CGG	58	96
EGR1_E1_one	CATGGACAACTACCCTAAGC	plus	Hs.Cas9.EGR1.1.AC	TGG	80	68
EGR1_E1_two	TTCAACCCTCAGGCGGACAC	plus	Hs.Cas9.EGR1.1.AA	GGG	56	80
